# Non-invasive monitoring of microbiota and host metabolism using Secondary electrospray ionization-Mass spectrometry

**DOI:** 10.1101/2022.05.25.493434

**Authors:** Jiayi Lan, Giorgia Greter, Bettina Streckenbach, Markus Arnoldini, Renato Zenobi, Emma Slack

## Abstract

The metabolic “handshake” between the microbiota and its mammalian host is a complex, dynamic process with potentially major influences on health. Dissecting the interaction between microbial species/strains and metabolites found in host tissues has been a challenge due to the high diversity of a complete microbiota and the requirement for invasive sampling, which precludes high-resolution longitudinal analysis. Here we demonstrate that secondary electrospray ionization mass spectrometry can be used to non-invasively monitor metabolic activity of the intestinal microbiome of a live, awake mouse. This was achieved via analysis of the headspace volatile and semi-volatile metabolome of individual gut microbiota bacterial species growing in pure culture, as well as from live gnotobiotic mice specifically colonized with these microbes (i.e. metabolites released to the atmosphere via breath, the skin and from the gut). The microbial origin of these compounds was confirmed by feeding of heavy-isotope labeled microbiota-accessible sugars. This reveals that the microbiota is a major contributor to the released metabolites of a whole live mouse, and that it is possible to capture the catabolism of sugars and cross-feeding within the gut microbiota of a living animal using volatile/semi-volatile metabolite monitoring.
