## Extended version of table S1 for "Non-invasive monitoring of microbiota and host metabolism using Secondary electrospray ionization-Mass spectrometry"

### Sheet: TableS1_summaryAnnotation
strain	feature	Ionization form/Formular	Final annotation	source		strain	feature	Ionization form/Formular	Final annotation	source				1-review
medium	pos139.07531	M+H	tyrosol	2		E. coli	neg116.00863	NA	NA	0				2- in KEGG
medium	neg125.02427	M-H	Hydroxyhydroquinone	2,3		E. coli	neg116.01043	C2H2N3O3 -	C2H2N3O3 -	5				3-METLIN
medium	pos115.07531	M+H	3-methyl-4-pentenoic acid	3		E. coli	neg116.09044	NA	NA	0				4-MassBank, MSDIAL
medium	pos101.05978	M-NH3+H	L-Valine	2		E. coli	neg117.04658	C7H5N2 -	C7H5N2 -	5				5-formular
medium	neg109.02761	M-H	Catechol	2,3,4		E. coli	neg117.0529	CH5N6O -	hydroxyvaleric acid	4				0-NA
medium	neg115.03474	NA	NA	0		E. coli	neg117.0546	M+FA-H	Butanal	2
medium	neg205.15941	M-H	4-Octylphenol	2,3		E. coli	neg118.05624	M(C13)-H-H2O	isotope	2
B. theta	pos95.085511	C7H11+	C7H11+	5		E. coli	neg120.04538	M-H	Benzamide	2
B. theta	pos71.04915	M-H2O+H	Acetoin	1,2		E. coli	neg122.02466	M-H	Nicotinic acid	2
B. theta	pos103.07537	M+H	Valeric acid	1,3		E. coli	neg124.04024	C6H6NO2 -	C6H6NO2 -	5
B. theta	neg101.05739	M-H	Valeric acid	1,3		E. coli	neg130.01442	M-H	2-Oxosuccinamate	2
B. theta	neg114.03116	M-H2O-H	(2S)-amino(carbamoylamino)ethanoic acid	2		E. coli	neg132.04533	M-H	Mandelonitrile	2
B. theta	neg115.03898	C3H5N3O2-	C3H5N3O2-	5		E. coli	neg135.06618	M+FA-H	1,3-Butanediol	2
B. theta	pos113.09598	C7H13O +	C7H13O +	5		E. coli	neg136.04023	M-H	2-Aminobenzoic acid(C00108)	2,3,4
B. theta	pos131.10658	M+H	Isopentyl acetate	1		E. coli	neg137.02427	M-H	4-Hydroxybenzoic acid(C00156)	2,3,4
E. rectale	neg101.021	NA	NA	0		E. coli	neg138.01951	M-H	4-Nitrophenol (C00870)	2,3,4
E. rectale	neg103.03662	M(C13)-H	hydroxy butyric acid	2,3,4		E. coli	neg139.03993	M+FA-H	Phenylic alcohol(C00146)	2
E. rectale	neg107.0475	M-H	p-Cresol	3		E. coli	neg141.01918	M-H-H2O	Oxoadipic acid	2
E. rectale	neg111.04324	C4H5N3O -	C4H5N3O -	5		E. coli	neg143.017	M-H-H2O	1,2-Dihydroxy-3-keto-5-methylthiopentene	2
E. rectale	neg115.07539	M-H	Caproic acid	1		E. coli	neg143.03478	M-H2O-H	3,6-dideoxy-L-arabino-hex-2-ulosonic acid(C03979)	2
E. rectale	neg131.07121	M-H	2-Ethyl-2-Hydroxybutyric acid	3		E. coli	neg146.02461	M-H	Indole-5,6-quinone	2
E. rectale	neg133.04871	M(C13)-H	Mandelonitrile	2		E. coli	neg147.03239	C8H5NO2 -	C8H5NO2 -	5
E. rectale	neg133.0505	M-H	Deoxyribose	2		E. coli	neg148.04028	M-H2O-H	Pyridoxal	2
E. rectale	neg135.06618	M+FA-H	meso-2,3-Butanediol	2		E. coli	neg149.04797	C5H10ClN2O -	C5H10ClN2O -	5
E. rectale	neg143.10758	M-H	Caprylic acid	2,3		E. coli	neg154.01439	M-H	4-Nitrocatechol	2
E. rectale	neg144.11089	M(C13)-H	Isotope	2,3		E. coli	neg154.05081	M-H2O-H	N-Acetyl-L-glutamate 5-semialdehyde(C01250)	2
E. rectale	neg149.04533	M-H	Ribose	2		E. coli	neg155.03481	M-H2O-H	Shikimic acid	1,2
E. rectale	neg205.15941	M-H	4-Octylphenol	3		E. coli	neg157.01402	M-H2O-H	Ascorbic acid	2
E. rectale	neg206.16286	M(C13)-H	Isotope	3		E. coli	neg159.02968	M-H	Oxoadipic acid	2,3
E. rectale	neg251.16494	M+FA-H	4-Octylphenol	3		E. coli	neg163.02729	C8H5NO3 -	C8H5NO3 -	5
E. rectale	neg87.041311	NA	NA	0		E. coli	neg165.03842	M(C13)-H	4-Pyridoxolactone	2
E. rectale	neg88.044651	NA	Isotope	0		E. coli	neg165.04288	M(C13)-H	(2S)-2-amino-4-(methylsulfinyl)butanoic acid(C02989)	2
E. rectale	neg99.041011	NA	NA	0		E. coli	neg166.05072	M-H	Pyridoxal (Vitamin B6)	2,3,4
E. rectale	pos108.08075	M+H	2,6-Dimethylpyridine	3		E. coli	neg168.02999	M+FA-H	Nicotinic acid	2
E. rectale	pos115.07531	M+H	3-methyl-4-pentenoic acid	3		E. coli	neg168.0664	M-H	Pyridoxine(C00314)	2,4
E. rectale	pos118.06506	M+H	indole	1,2,3		E. coli	neg171.0297	M-H2O-H	3-Dehydroquinate	2
E. rectale	pos119.05248	C5H11OS +	C5H11OS +	5		E. coli	neg172.02499	C6H6NO5-	C6H6NO5-	5
E. rectale	pos122.09642	M+H	2,6-Xylidine	3		E. coli	neg180.03005	M-H	2-Methyl-3-hydroxy-5-formylpyridine-4-carboxylate	2
E. rectale	pos125.0961	C8H13O +	C8H13O +	5		E. coli	neg181.03786	NA	NA	0
E. rectale	pos129.01578	M+Na	glyceric acid	2		E. coli	neg182.04553	M+FA-H	4-pyridoxate	4
E. rectale	pos131.10658	M+H	Pentyl acetate	1,2		E. coli	neg196.02482	M-H	3-Hydroxy-2-methylpyridine-4,5-dicarboxylate	2
E. rectale	pos133.0859	M-NH3+H	Triethanolamine	2		E. coli	neg198.0406	M+FA-H	3-Hydroxyanthranilic acid(C00632)	2
E. rectale	pos135.08038	M+H	2,4-Dimethylbenzaldehyde	3		E. coli	neg200.05624	M-H2O-H	O-Succinylhomoserine(C01118)	2
E. rectale	pos139.07531	M+H	tyrosol	2		E. coli	neg212.05626	M+FA-H	Pyridoxal	2
E. rectale	pos139.11171	C9H15O +	C9H15O +	5		E. coli	neg214.03546	C8H8NO6-	C8H8NO6-	2
E. rectale	pos141.12731	C9H17O+	C9H17O+	5		E. coli	neg246.06167	M-H	N-(3-carboxypropanoyl)-L-glutamic acid(C05931)	2
E. rectale	pos147.10149	M+H2O+H	Cyclohexanecarboxylic acid	2		E. coli	neg251.16494	C15H23O3 -	C15H23O3 -	5
E. rectale	pos149.09602	M+H-H2O	Perillic acid	2		E. coli	neg59.98763	NA	NA	0
E. rectale	pos171.13788	M+H-H2O	Citronellic acid	3		E. coli	neg60.99476	NA	NA	0
E. rectale	pos182.90232	NA	NA	0		E. coli	neg60.99818	NA	NA	0
E. rectale	pos197.15353	M+H	pentamethylmelamine	3		E. coli	neg85.025741	NA	NA	0
E. rectale	pos209.15352	C13H21O2+	C13H21O2+	5		E. coli	neg97.025421	NA	NA	0
E. rectale	pos80.049511	M+H	Pyridine	4		E. coli	pos102.12776	C6H16N+	C6H16N+	5
E. coli	neg108.04274	C3H8O4 -	C3H8O4 -	5		E. coli	pos119.06849	M(C13)+H	Indole	2,3
E. coli	neg109.02761	M-H	Catechol	3,4		E. coli	pos135.0232	NA	NA	0
E. coli	neg110.02284	C3H2N4O -	2,6-Dihydroxypyridine	3		E. coli	pos147.08035	M-H2O+H	2-Phenylethyl acetate	1
E. coli	neg112.00211	C2N4O2 -	C2N4O2 -	5		E. coli	pos163.13278	M+H2O+H	2-(2-Butoxyethoxy)ethanol	3
E. coli	neg112.0385	C3H4N4O -	C3H4N4O -	5		E. coli	pos57.03356	M-H2O+H	Propionate	2
E. coli	neg112.99734	NA	NA	0		E. coli	pos75.044051	M+H	Propionate	2
E. coli	neg114.01861	M-H2O-H	L-Aspartic acid	2,3		E. coli	pos97.026061	M+Na	Propionate	2
E. coli	neg114.03116	M-H2O-H	(2S)-amino(carbamoylamino)ethanoic acid	2

### Sheet: E.coliKEGG
features	Query.Mass	Matched.Compound	Matched.Form	Mass.Diff	name
pos57.03356	57.0336	C01888	M-NH3+H[1+]	1.96822e-05	Aminoacetone
pos57.03356	57.0336	C05665	M-NH3+H[1+]	1.96822e-05	3-Aminopropionaldehyde
pos57.03356	57.0336	C00424	M-H2O+H[1+]	0.000104097	Lactaldehyde
pos57.03356	57.0336	C00969	M-H2O+H[1+]	0.000104097	3-Hydroxypropanal
pos57.03356	57.0336	C00937	M-H2O+H[1+]	0.000104097	D-Lactaldehyde
pos57.03356	57.0336	C00163	M-H2O+H[1+]	0.000104097	Propionic acid
pos57.03356	57.0336	C05235	M-H2O+H[1+]	0.000104097	Hydroxyacetone
pos57.03356	57.0336	C17530	M-H2O+H[1+]	0.000104097	Methyl acetate
pos75.044051	75.0441	C00424	M+H[1+]	4.90277e-06	Lactaldehyde
pos75.044051	75.0441	C00969	M+H[1+]	4.90277e-06	3-Hydroxypropanal
pos75.044051	75.0441	C00937	M+H[1+]	4.90277e-06	D-Lactaldehyde
pos75.044051	75.0441	C00163	M+H[1+]	4.90277e-06	Propionic acid
pos75.044051	75.0441	C05235	M+H[1+]	4.90277e-06	Hydroxyacetone
pos75.044051	75.0441	C17530	M+H[1+]	4.90277e-06	Methyl acetate
pos75.044051	75.0441	C00116	M-H2O+H[1+]	3.04112e-05	Glycerol
pos97.026061	97.0261	C00424	M+Na[1+]	5.09723e-06	Lactaldehyde
pos97.026061	97.0261	C00969	M+Na[1+]	5.09723e-06	3-Hydroxypropanal
pos97.026061	97.0261	C00937	M+Na[1+]	5.09723e-06	D-Lactaldehyde
pos97.026061	97.0261	C00163	M+Na[1+]	5.09723e-06	Propionic acid
pos97.026061	97.0261	C05235	M+Na[1+]	5.09723e-06	Hydroxyacetone
pos97.026061	97.0261	C17530	M+Na[1+]	5.09723e-06	Methyl acetate
neg114.03116	114.031	C02091	M-H2O-H[-]	0.000296467	(2S)-amino(carbamoylamino)ethanoic acid
neg117.0546	117.055	C03219	M+HCOO[-]	0.000559878	2-Methylpropanal
neg117.0546	117.055	C01412	M+HCOO[-]	0.000559878	Butanal
pos119.06849	119.068	C00463	M(C13)+H[1+]	3.56958e-05	Indole
pos119.06849	119.068	C16074	M(C13)+H[1+]	3.56958e-05	Benzeneacetonitrile
neg120.04538	120.045	C09815	M-H[-]	0.000107384	Benzamide
neg122.02466	122.025	C03824	M-H2O-H[-]	5.66282e-05	2-Aminomuconic acid semialdehyde
neg122.02466	122.025	C10164	M-H[-]	9.19422e-05	Picolinic acid
neg122.02466	122.025	C06813	M-H[-]	9.19422e-05	Nitrobenzene
neg122.02466	122.025	C00253	M-H[-]	9.19422e-05	Nicotinic acid
neg122.02466	122.025	C04226	M-H2O-H[-]	5.35332e-05	1,4,5,6-Tetrahydro-6-oxonicotinate
neg130.01442	130.014	C02362	M-H[-]	0.000161186	2-Oxosuccinamate
neg130.01442	130.014	C05840	M-H[-]	0.000161186	Iminoaspartic acid
neg132.04533	132.045	C05658	M-H[-]	0.000157384	Indoxyl
neg132.04533	132.045	C00561	M-H[-]	0.000157384	Mandelonitrile
neg132.04533	132.045	C04350	M-H2O-H[-]	0.000123533	(1E)-(4-hydroxyphenyl)acetaldehyde oxime
neg135.06618	135.066	C03044	M+HCOO[-]	0.000455436	(2R,3R)-2,3-Butanediol
neg135.06618	135.066	C03046	M+HCOO[-]	0.000455	(S,S)-butane-2,3-diol
neg135.06618	135.066	C20657	M+HCOO[-]	0.000435	meso-2,3-Butanediol
neg136.04023	136.04	C00108	M-H[-]	0.000172006	2-Aminobenzoic acid
neg136.04023	136.04	C00568	M-H[-]	0.000172006	p-Aminobenzoic acid
neg136.04023	136.04	C01004	M-H[-]	0.000172006	Trigonelline
neg137.02427	137.024	C00156	M-H[-]	0.000147586	4-Hydroxybenzoic acid
neg137.02427	137.024	C05585	M-H[-]	0.000147591	Gentisate aldehyde
neg137.02427	137.024	C00805	M-H[-]	0.000147586	Salicylic acid
neg137.02427	137.024	C00587	M-H[-]	0.000147586	3-Hydroxybenzoic acid
neg137.02427	137.024	C06321	M-H2O-H[-]	0.000113533	cis-1,6-Dihydroxy-2,4-cyclohexadiene-1-carboxylic acid
neg137.02427	137.024	C06210	M-H2O-H[-]	0.000113533	2-hydroxy-6-keto-2,4 heptadienoic acid
neg137.02427	137.024	C06760	M-H2O-H[-]	0.000113533	(2E,4Z)-2-hydroxy-5-methyl-6-oxohexa-2,4-dienoic acid
neg137.02427	137.024	C04112	M-H2O-H[-]	0.000113533	(2Z,4Z)-3-methylhexa-2,4-dienedioic acid
neg137.02427	137.024	C04558	M-H2O-H[-]	0.000113533	4-Carboxymethyl-3-methylbut-2-en-1,4-olide
neg137.02427	137.024	C04559	M-H2O-H[-]	0.000113533	4-Carboxymethyl-4-methylbut-2-en-1,4-olide
neg138.01951	138.02	C02220	M-H2O-H[-]	0.00012125	2-Aminomuconic acid
neg138.01951	138.02	C00870	M-H[-]	0.000156564	4-Nitrophenol
neg138.01951	138.02	C01020	M-H[-]	0.000156564	6-Hydroxynicotinic acid
neg139.03993	139.04	C02631	M-H2O-H[-]	0.000102341	Isopropylmaleate
neg139.03993	139.04	C00146	M+HCOO[-]	0.000425	Phenylic alcohol
neg139.03993	139.04	C14110	M-H[-]	9.35332e-05	4-Hydroxymethylcatechol
neg141.01918	141.019	C20781	M-H2O-H[-]	0.000143533	2,4-Diketo-3-deoxy-L-fuconate
neg141.01918	141.019	C00322	M-H2O-H[-]	0.000116899	Oxoadipic acid
neg141.01918	141.019	C00682	M-H[-]	0.000153533	2-Hydroxymuconic semialdehyde
neg141.01918	141.019	C07090	M+HCOO[-]	0.000405628	Protoanemonin
neg141.01918	141.019	C00846	M-H2O-H[-]	0.000116899	3-Oxoadipic acid
neg141.01918	141.019	C02480	M-H[-]	0.000152213	trans-trans-Muconic acid
neg141.01918	141.019	C03586	M-H[-]	0.000153533	(5-oxo-4,5-dihydrofuran-2-yl)acetic acid
neg141.01918	141.019	C14610	M-H[-]	0.000153533	(S)-5-oxo-2,5-dihydrofuran-2-acetic acid
neg141.01918	141.019	C04287	M-H2O-H[-]	0.000113533	(3R,4S,5R)-3,4,5-Trihydroxy-1,2-cyclohexanedione
neg143.017	143.017	C15606	M-H2O-H[-]	0.000188409	1,2-Dihydroxy-3-keto-5-methylthiopentene
neg143.03478	143.035	C03827	M-H2O-H[-]	0.000163533	3,6-dideoxy-L-threo-hex-2-ulosonic acid
neg143.03478	143.035	C03979	M-H2O-H[-]	0.000163533	3,6-dideoxy-L-arabino-hex-2-ulosonic acid
neg143.03478	143.035	C18028	M-H2O-H[-]	0.000163533	L-Fucono-1,5-lactone
neg143.03478	143.035	C02488	M-H2O-H[-]	0.000166963	2-Hydroxy-2-ethylsuccinic acid
neg143.03478	143.035	C00922	M-H[-]	0.000202277	Maleic acid homopolymer
neg146.02461	146.025	C05579	M-H[-]	0.000141942	Indole-5,6-quinone
neg146.02461	146.025	C05653	M-H2O-H[-]	0.000106628	Formylanthranilic acid
neg146.02461	146.025	C00971	M-H2O-H[-]	0.000106628	4-Pyridoxolactone
neg146.02461	146.025	C06052	M-H2O-H[-]	0.000106628	5-Pyridoxolactone
pos147.08035	147.08	C06578	M-H2O+H[1+]	5.60928e-05	4-Isopropylbenzoic acid
pos147.08035	147.08	C07213	M-H2O+H[1+]	5.60948e-05	2-Methylbenzyl alcohol acetate
pos147.08035	147.08	C07216	M-H2O+H[1+]	5.60948e-05	(3-Methylphenyl)methyl acetate
pos147.08035	147.08	C00829	M+H2O+H[1+]	0.000126723	Naphthalene
neg148.04028	148.04	C12323	M-H2O-H[-]	8.35332e-05	(2S)-amino(4-hydroxyphenyl)acetic acid
neg148.04028	148.04	C05578	M-H[-]	0.000122006	5,6-Dihydroxyindole
neg148.04028	148.04	C05831	M-H2O-H[-]	8.66922e-05	3-Methoxyanthranilate
neg148.04028	148.04	C03742	M-H[-]	0.000122006	(S)-4-Hydroxymandelonitrile
neg148.04028	148.04	C09814	M+HCOO[-]	0.000435	benzenenitrile
neg148.04028	148.04	C00250	M-H2O-H[-]	8.66922e-05	Pyridoxal
neg148.04028	148.04	C06051	M-H2O-H[-]	8.66922e-05	Isopyridoxal
neg154.01439	154.014	C02235	M-H[-]	0.000191186	4-Nitrocatechol
neg154.05081	154.051	C01250	M-H2O-H[-]	0.000121378	N-Acetyl-L-glutamate 5-semialdehyde
neg154.05081	154.051	C02372	M+HCOO[-]	0.000401149	4-Aminophenol
neg155.03481	155.035	C04236	M-H2O-H[-]	0.000136963	2-Isopropyl-3-oxosuccinate
neg155.03481	155.035	C00530	M+HCOO[-]	0.000385564	Hydroquinone
neg155.03481	155.035	C00090	M+HCOO[-]	0.000385	catechol
neg155.03481	155.035	C01751	M+HCOO[-]	0.000385564	1,3-Benzenediol
neg155.03481	155.035	C06321	M-H[-]	0.000173533	cis-1,6-Dihydroxy-2,4-cyclohexadiene-1-carboxylic acid
neg155.03481	155.035	C00493	M-H2O-H[-]	0.000136963	Shikimic acid
neg155.03481	155.035	C06210	M-H[-]	0.000173533	2-hydroxy-6-keto-2,4 heptadienoic acid
neg155.03481	155.035	C06760	M-H[-]	0.000173533	(2E,4Z)-2-hydroxy-5-methyl-6-oxohexa-2,4-dienoic acid
neg155.03481	155.035	C04112	M-H[-]	0.000173533	(2Z,4Z)-3-methylhexa-2,4-dienedioic acid
neg155.03481	155.035	C04558	M-H[-]	0.000173533	4-Carboxymethyl-3-methylbut-2-en-1,4-olide
neg155.03481	155.035	C04559	M-H[-]	0.000173533	4-Carboxymethyl-4-methylbut-2-en-1,4-olide
neg157.01402	157.014	C04349	M-H2O-H[-]	0.000193533	3-deoxy-D-glycero-hexo-2,5-diulosonic acid
neg157.01402	157.014	C01041	M-H2O-H[-]	0.000191521	Ascorbic acid
neg157.01402	157.014	C02670	M-H2O-H[-]	0.000191521	D-Glucurono-6,3-lactone
neg157.01402	157.014	C03289	M-H2O-H[-]	0.000193533	L-xylo-Hex-2-ulono-1,4-lactone
neg157.01402	157.014	C02222	M-H[-]	0.000226835	2-Maleylacetate
neg157.01402	157.014	C02501	M-H[-]	0.000223533	(2E,4Z)-2-hydroxyhexa-2,4-dienedioic acid
neg157.01402	157.014	C06033	M-H2O-H[-]	0.000193533	4-Hydroxy-4-methyl-2-oxoglutarate
neg157.01402	157.014	C06035	M-H[-]	0.000226835	2-Methylene-4-oxopentanedioic acid
neg157.01402	157.014	C21643	M-H2O-H[-]	0.000203533	3-Dehydro-scyllo-inosose
neg159.02968	159.03	C00198	M-H2O-H[-]	0.000181585	Gluconolactone
neg159.02968	159.03	C00204	M-H2O-H[-]	0.000183533	2-Keto-3-deoxy-D-gluconate
neg159.02968	159.03	C20781	M-H[-]	0.000243533	2,4-Diketo-3-deoxy-L-fuconate
neg159.02968	159.03	C01216	M-H2O-H[-]	0.000181585	2-Keto-3-deoxy-D-gluconic acid
neg159.02968	159.03	C03383	M-H2O-H[-]	0.000181585	Galactonolactone
neg159.02968	159.03	C01040	M-H2O-H[-]	0.000181585	L-Gulonolactone
neg159.02968	159.03	C01115	M-H2O-H[-]	0.000183533	L-galactono-1,4-lactone
neg159.02968	159.03	C00322	M-H[-]	0.000216899	Oxoadipic acid
neg159.02968	159.03	C07091	M+HCOO[-]	0.000340942	cis-Acetylacrylate
neg159.02968	159.03	C00846	M-H[-]	0.000216899	3-Oxoadipic acid
neg159.02968	159.03	C00691	M-H2O-H[-]	0.000183533	scyllo-inosose
neg159.02968	159.03	C04287	M-H[-]	0.000213533	(3R,4S,5R)-3,4,5-Trihydroxy-1,2-cyclohexanedione
neg159.02968	159.03	C06892	M-H2O-H[-]	0.000183533	5-dehydro-2-deoxy-D-gluconic acid
neg159.02968	159.03	C16737	M-H2O-H[-]	0.000183533	5-deoxy-D-xylo-hexuronic acid
neg159.02968	159.03	C20251	M-H2O-H[-]	0.000143533	1-Keto-D-chiro-inositol
pos163.13278	163.133	C06423	M+H2O+H[1+]	0.000126223	Caprylic acid
neg165.03842	165.038	C05653	M(C13)-H[-]	0.000296628	Formylanthranilic acid
neg165.03842	165.038	C00971	M(C13)-H[-]	0.000296628	4-Pyridoxolactone
neg165.03842	165.038	C06052	M(C13)-H[-]	0.000296628	5-Pyridoxolactone
neg165.04288	165.043	C02989	M(C13)-H[-]	0.000796467	(2S)-2-amino-4-(methylsulfinyl)butanoic acid
neg166.05072	166.051	C12323	M-H[-]	0.000243533	(2S)-amino(4-hydroxyphenyl)acetic acid
neg166.05072	166.051	C05831	M-H[-]	0.000246692	3-Methoxyanthranilate
neg166.05072	166.051	C09815	M+HCOO[-]	0.000311149	Benzamide
neg166.05072	166.051	C00250	M-H[-]	0.000246692	Pyridoxal
neg166.05072	166.051	C06051	M-H[-]	0.000246692	Isopyridoxal
neg168.02999	168.03	C20258	M-H2O-H[-]	0.000203533	(2S,4S)-4-hydroxy-2,3,4,5-tetrahydrodipicolinic acid
neg168.02999	168.03	C10164	M+HCOO[-]	0.000316591	Picolinic acid
neg168.02999	168.03	C06813	M+HCOO[-]	0.000316591	Nitrobenzene
neg168.02999	168.03	C01215	M-H2O-H[-]	0.000203533	2-(acetamidomethylidene)butanedioic acid
neg168.02999	168.03	C00253	M+HCOO[-]	0.000316591	Nicotinic acid
neg168.0664	168.066	C05548	M-H2O-H[-]	0.000181442	2-Keto-6-acetamidocaproate
neg168.0664	168.066	C00547	M-H[-]	0.000216756	Norepinephrine
neg168.0664	168.066	C00314	M-H[-]	0.000216756	Pyridoxine
neg171.0297	171.03	C05600	M-H[-]	0.000193533	(2Z,4E)-2-hydroxyhepta-2,4-dienedioic acid
neg171.0297	171.03	C02814	M+HCOO[-]	0.000360942	benzene-1,2,4-triol
neg171.0297	171.03	C00944	M-H2O-H[-]	0.000161585	3-Dehydroquinate
neg171.0297	171.03	C11918	M+HCOO[-]	0.000360942	Maltol
neg171.0297	171.03	C07478	M-H[-]	0.000193533	(2E,4Z)-2-hydroxy-5-methylhexa-2,4-dienedioic acid
neg171.0297	171.03	C07479	M-H[-]	0.000193533	2-Oxo-5-methyl-cis-muconate
neg171.0297	171.03	C01108	M+HCOO[-]	0.000360942	1,2,3-Trihydroxybenzene
neg171.0297	171.03	C02183	M+HCOO[-]	0.000360942	1,3,5-Trihydroxybenzene
neg180.03005	180.03	C06050	M-H[-]	0.00018125	2-Methyl-3-hydroxy-5-formylpyridine-4-carboxylate
neg182.04553	182.046	C00108	M+HCOO[-]	0.000206527	2-Aminobenzoic acid
neg182.04553	182.046	C00568	M+HCOO[-]	0.000206527	p-Aminobenzoic acid
neg182.04553	182.046	C00847	M-H[-]	0.000351314	4-Pyridoxic acid
neg182.04553	182.046	C01004	M+HCOO[-]	0.000206527	Trigonelline
neg196.02482	196.025	C04604	M-H[-]	0.000325872	3-Hydroxy-2-methylpyridine-4,5-dicarboxylate
neg198.0406	198.041	C00632	M+HCOO[-]	0.000361905	3-Hydroxyanthranilic acid
neg198.0406	198.041	C01270	M+HCOO[-]	0.000365	5-hydroxy-6-methylpyridine-3-carboxylic acid
neg200.05624	200.056	C01118	M-H2O-H[-]	0.000173533	O-Succinylhomoserine
neg212.05626	212.056	C05539	M-H2O-H[-]	0.000153533	(2S)-2-acetamido-6-oxoheptanedioic acid
neg212.05626	212.056	C12323	M+HCOO[-]	0.000375	(2S)-amino(4-hydroxyphenyl)acetic acid
neg212.05626	212.056	C05932	M-H2O-H[-]	0.000150686	N2-Succinyl-L-glutamic acid 5-semialdehyde
neg212.05626	212.056	C05831	M+HCOO[-]	0.000371841	3-Methoxyanthranilate
neg212.05626	212.056	C00250	M+HCOO[-]	0.000371841	Pyridoxal
neg212.05626	212.056	C06051	M+HCOO[-]	0.000371841	Isopyridoxal
neg246.06167	246.062	C05931	M-H[-]	0.000253533	N-(3-carboxypropanoyl)-L-glutamic acid

### Sheet: E.rectaleKEGG
features	Query.Mass	Matched.Compound	Matched.Form	Mass.Diff	name
neg103.03662	103.037	C00989	M(C13)-H[-]	0.000426467	4-hydroxybutanoate
pos115.07531	115.075	C00123	M-NH3+H[1+]	9.51318e-05	L-Leucine
pos115.07531	115.075	C00407	M-NH3+H[1+]	9.51318e-05	L-Isoleucine
pos118.06506	118.065	C00463	M+H[1+]	6.56958e-05	Indole
pos118.06506	118.065	C16074	M+H[1+]	6.56958e-05	Benzeneacetonitrile
pos118.06506	118.065	C02505	M-H2O+H[1+]	3.03818e-05	2-Phenylacetamide
pos118.06506	118.065	C19714	M-H2O+H[1+]	1.64668e-05	(E)-Phenylacetaldoxime
pos122.09642	122.096	C05332	M+H[1+]	5.82377e-06	Phenylethylamine
pos129.01578	129.016	C00258	M+Na[1+]	0.000105147	Glyceric acid
neg133.04871	133.049	C00561	M(C13)-H[-]	0.000177384	Mandelonitrile
neg133.0505	133.05	C01801	M-H[-]	0.000132341	Deoxyribose
neg133.0505	133.05	C00379	M-H2O-H[-]	9.70272e-05	D-Xylitol
neg133.0505	133.05	C00474	M-H2O-H[-]	9.70272e-05	Ribitol
neg133.0505	133.05	C00532	M-H2O-H[-]	9.70272e-05	L-Arabitol
neg133.0505	133.05	C01904	M-H2O-H[-]	9.70272e-05	D-Arabitol
neg133.0505	133.05	C04272	M-H[-]	0.000132341	(R)-2,3-Dihydroxy-isovalerate
neg133.0505	133.05	C00246	M+HCOO[-]	0.0004255	Butyric acid
neg133.0505	133.05	C00810	M+HCOO[-]	0.000425	(R)-dimethylketol
neg133.0505	133.05	C01769	M+HCOO[-]	0.000425	(S)-2-Acetoin
pos133.0859	133.086	C06771	M-NH3+H[1+]	6.98178e-05	Triethanolamine
neg135.06618	135.066	C03044	M+HCOO[-]	0.000455436	(2R,3R)-2,3-Butanediol
neg135.06618	135.066	C03046	M+HCOO[-]	0.000455	(S,S)-butane-2,3-diol
neg135.06618	135.066	C20657	M+HCOO[-]	0.000435	meso-2,3-Butanediol
pos135.08038	135.08	C02442	M-NH3+H[1+]	0.00011051	N-Methyltyramine
pos139.07531	139.075	C06044	M+H[1+]	4.60308e-05	Tyrosol
pos139.07531	139.075	C00601	M+H2O+H[1+]	8.13448e-05	Phenylacetaldehyde
neg143.10758	143.108	C06423	M-H[-]	0.000173289	Caprylic acid
neg144.11089	144.111	C06423	M(C13)-H[-]	0.000263289	Caprylic acid
pos147.10149	147.101	C09822	M+H2O+H[1+]	0.000116095	Cyclohexanecarboxylic acid
neg149.04533	149.045	C00121	M-H[-]	0.000216963	D-Ribose
neg149.04533	149.045	C00181	M-H[-]	0.000216963	D-Xylose
neg149.04533	149.045	C00259	M-H[-]	0.000216963	L-Arabinose
neg149.04533	149.045	C00309	M-H[-]	0.000216963	D-Ribulose
neg149.04533	149.045	C00310	M-H[-]	0.000216963	L-Ribulose
neg149.04533	149.045	C00312	M-H[-]	0.000216963	L-Threo-2-pentulose
neg149.04533	149.045	C00476	M-H[-]	0.000213533	D-lyxopyranose
neg149.04533	149.045	C00508	M-H[-]	0.000213533	L-ribulose
neg149.04533	149.045	C01508	M-H[-]	0.000213533	L-lyxose
neg149.04533	149.045	C06001	M+HCOO[-]	0.000340878	(S)-3-Hydroxyisobutyric acid
neg149.04533	149.045	C05984	M+HCOO[-]	0.000340878	2-Hydroxybutyric acid
neg149.04533	149.045	C01089	M+HCOO[-]	0.000340878	(R)-3-Hydroxybutyric acid
pos149.09602	149.096	C06199	M-NH3+H[1+]	0.000120574	Hordenine
pos149.09602	149.096	C01575	M-NH3+H[1+]	0.000120574	Ephedrine
pos149.09602	149.096	C02765	M-NH3+H[1+]	0.000120574	Pseudoephedrine
pos149.09602	149.096	C11924	M-H2O+H[1+]	3.61578e-05	Perillic acid
pos171.13788	171.138	C00964	M+H2O+H[1+]	0.000111601	(-)-trans-Carveol
pos171.13788	171.138	C02452	M+H2O+H[1+]	0.000111602	Perillyl alcohol
pos171.13788	171.138	C02759	M+H2O+H[1+]	0.000111601	Alpha-Pinene-oxide
pos171.13788	171.138	C07271	M+H2O+H[1+]	0.000111601	1,2-Epoxy-p-menth-8-ene
pos171.13788	171.138	C11395	M+H2O+H[1+]	0.000111601	(-)-cis-Carveol
pos171.13788	171.138	C11408	M+H2O+H[1+]	0.000111601	(+)-cis-Carveol
pos171.13788	171.138	C11415	M+H2O+H[1+]	0.000111601	(1S,4S)-Dihydrocarvone
pos171.13788	171.138	C11938	M+H2O+H[1+]	0.000111602	2-Pinen-10-ol
pos171.13788	171.138	C11941	M+H2O+H[1+]	0.000111601	Pinocarveol

### Sheet: B.thetaKEGG
features	Query.Mass	Matched.Compound	Matched.Form	Mass.Diff	name
pos71.04915	71.0491	C00555	M-NH3+H[1+]	3.64668e-05	4-Aminobutanal
pos71.04915	71.0491	C00246	M-H2O+H[1+]	4.40332e-05	Butyric acid
pos71.04915	71.0491	C00810	M-H2O+H[1+]	4.35332e-05	(R)-dimethylketol
pos71.04915	71.0491	C01769	M-H2O+H[1+]	4.35332e-05	(S)-2-Acetoin
neg114.03116	114.031	C02091	M-H2O-H[-]	0.000296467	(2S)-amino(carbamoylamino)ethanoic acid
